# Adaptive evolution of *Plasmodium vivax* in Duffy-negative hosts: insights from East African genomes

**DOI:** 10.1101/2025.11.13.688259

**Authors:** Anthony Ford, Cheikh Cambel Dieng, Beka Raya Abagero, Guiyun Yan, Delenesaw Yewhalaw, Daniel A. Janies, Eugenia Lo

## Abstract

Historically, *Plasmodium vivax* (*Pv*) malaria was rare in Africa due to the lack of Duffy antigen receptor for chemokines (DARC) expression on host erythrocytes, an essential receptor for *Pv* Duffy Binding Protein (PvDBP1)-mediated invasion. However, increased reports of *Pv* cases across Africa and among Duffy-negative individuals have led to the hypothesis that the parasites have evolved alternate invasion mechanisms that are DARC-independent. To investigate potential genetic adaptations underlying this phenomenon, we performed genome-wide single nucleotide polymorphisms (SNPs) analyses of 110 *Pv* isolates collected from Ethiopia, comprising 38 Duffy-negative and 72 Duffy-positive infections. *Pv* from Duffy positives exhibited markedly higher genetic variation (477,561 SNPs) than those from Duffy negatives (197,461 SNPs). Chromosomes 1, 2, 9, 10, and 12 harbored the highest SNPs densities, consistent across both host genotypes but elevated in Duffy-positive infections. Among 43 erythrocyte-binding gene candidates, tryptophan rich antigen 3 and 34 (*TRAg*3 and *TRAg*34) and members of the merozoite surface protein 3 (*MSP*3) family showed the greatest nucleotide diversity per kilobase, highlighting these loci as potential mediators of host-parasite interaction shifts. Signals of positive selection differed by host Duffy genotypes. In Duffy-positive *Pv*, adaptive signatures were observed in genes related to drug resistance (chloroquine resistance-associated protein *CG*1 and 26S proteasome regulatory subunit *RPN*2) and erythrocyte binding (*MAEBL*); whereas in Duffy negative *Pv*, positive selection was observed in genes linked to organellar maintenance and vesicle trafficking (plastid replication repair enzyme and the AP-5 complex subunit beta 1), implicating alternative metabolic or trafficking adaptations. Amino acid substitutions in invasion ligands (*PvDBP*1, *PvEBP/DBP*2, and *PvRBP*2b) were common in Duffy-positive *Pv* but largely absent in Duffy-negative ones, with almost half of the mutations located in critical binding domains. Overall, *Pv* isolates in Duffy-negative hosts displayed reduced genomic diversity yet retained high conservation across the genome, suggesting strong selective constraints and limited diversification. Phylogenetic comparison revealed that Ethiopian *Pv* clustered closely with other East African isolates, whereas Southeast Asian and South American *Pv* represented more distant lineages. These findings indicate that *Pv* circulating in Duffy-negative populations maintains a genetically conserved background, potentially reflecting stringent evolutionary bottlenecks and/or specialized host-parasite interactions required for invasion of Duffy-negative erythrocytes.
