## Supplementary Data for "Adaptive evolution of *Plasmodium vivax* in Duffy-negative hosts: insights from East African genomes"

### Sheet: Supplementary Table 1
Supplementary Table 1: Additional Samples for population structure analysis using admixture
Accession Number	Country	Bioproject
ERR5740714	Sudan	PRJEB44419
ERR5740717	Sudan	PRJEB44419
ERR5740718	Sudan	PRJEB44419
ERR5740728	Sudan	PRJEB44419
ERR5740852	Sudan	PRJEB44419
SRR14191963	Sudan	PRJNA720520
SRR14191964	Sudan	PRJNA720520
SRR14191965	Sudan	PRJNA720520
ERR2299539	Sudan	PRJEB2140
ERR2299540	Sudan	PRJEB2141
ERR2299541	Sudan	PRJEB2142
ERR2299542	Sudan	PRJEB2143
ERR2299543	Sudan	PRJEB2144
ERR2299544	Sudan	PRJEB2145
ERR2299545	Sudan	PRJEB2146
ERR2299546	Sudan	PRJEB2147
ERR2299547	Sudan	PRJEB2148
ERR2299548	Sudan	PRJEB2149
ERR2299549	Sudan	PRJEB2150
ERR2299550	Sudan	PRJEB2151
ERR2299551	Sudan	PRJEB2152
ERR018932	Brazil	PRJEB2136
ERR5748169	Brazil	PRJEB44419
ERR5748170	Brazil	PRJEB44419
ERR5748171	Brazil	PRJEB44419
ERR152406	Brazil
ERR019040	Brazil
ERR152407	Brazil
ERR018931	Brazil
ERR018932	Brazil
ERR5740704	Eritrea	PRJEB44419
ERR5740712	Eritrea	PRJEB44419
ERR5740715	Eritrea	PRJEB44419
ERR5740716	Eritrea	PRJEB44419
ERR5740721	Eritrea	PRJEB44419
ERR5740723	Eritrea	PRJEB44419
ERR5740726	Eritrea	PRJEB44419
ERR5740729	Eritrea	PRJEB44419
ERR5740740	Eritrea	PRJEB44419
ERR5740742	Eritrea	PRJEB44419
ERR5740743	Eritrea	PRJEB44419
ERR5740851	Eritrea	PRJEB44419
ERR5740703	Uganda	PRJEB44419
ERR5740705	Uganda	PRJEB44419
ERR5740706	Uganda	PRJEB44419
ERR5740703	Uganda	PRJEB44419
ERR5740705	Uganda	PRJEB44419
ERR5740706	Uganda	PRJEB44419
ERR039234	Cambodia	PRJEB2136
ERR123849	Cambodia	PRJEB2136
ERR216554	Cambodia	PRJEB2136
ERR211549	Cambodia	PRJEB2136
ERR211557	Cambodia	PRJEB2136
ERR216477	Cambodia	PRJEB2136
ERR337538	Cambodia	PRJEB2136
ERR386532	Cambodia	PRJEB2136
ERR386533	Cambodia	PRJEB2136
ERR386535	Cambodia	PRJEB2136
ERR386536	Cambodia	PRJEB2136
ERR386537	Cambodia	PRJEB2136
ERR386539	Cambodia	PRJEB2136
ERR386540	Cambodia	PRJEB2136
ERR386541	Cambodia	PRJEB2136
ERR386542	Cambodia	PRJEB2136
ERR386544	Cambodia	PRJEB2136
ERR386547	Cambodia	PRJEB2136
ERR164695	Thailand	PRJEB2136
ERR1475350	Thailand	PRJEB2136
ERR1475351	Thailand	PRJEB2136
ERR1475355	Thailand	PRJEB2136
ERR111712	Thailand	PRJEB2140
ERR111713	Thailand	PRJEB2140
ERR111714	Thailand	PRJEB2140
ERR111715	Thailand	PRJEB2140
ERR111718	Thailand	PRJEB2140
ERR111719	Thailand	PRJEB2140
ERR111721	Thailand	PRJEB2140
ERR111722	Thailand	PRJEB2140
ERR111725	Thailand	PRJEB2140
ERR111727	Thailand	PRJEB2140
ERR111728	Thailand	PRJEB2140
ERR337597	Thailand	PRJEB2140
ERR337599	Thailand	PRJEB2140
ERR337600	Thailand	PRJEB2140
ERR337601	Thailand	PRJEB2140
ERR337603	Thailand	PRJEB2140
ERR337604	Thailand	PRJEB2140
ERR337607	Thailand	PRJEB2140
ERR337608	Thailand	PRJEB2140
ERR337610	Thailand	PRJEB2140
ERR337611	Thailand	PRJEB2140
ERR337612	Thailand	PRJEB2140
ERR337613	Thailand	PRJEB2140
ERR337616	Thailand	PRJEB2140
ERR337617	Thailand	PRJEB2140
ERR337619	Thailand	PRJEB2140
ERR337625	Thailand	PRJEB2140
ERR337626	Thailand	PRJEB2140
ERR337629	Thailand	PRJEB2140
ERR527338	Thailand	PRJEB2140
ERR527339	Thailand	PRJEB2140
ERR527340	Thailand	PRJEB2140
ERR527341	Thailand	PRJEB2140
ERR527343	Thailand	PRJEB2140
ERR527345	Thailand	PRJEB2140
ERR527346	Thailand	PRJEB2140
ERR527348	Thailand	PRJEB2140
ERR527352	Thailand	PRJEB2140
ERR527353	Thailand	PRJEB2140
ERR527354	Thailand	PRJEB2140
ERR527356	Thailand	PRJEB2140
ERR527361	Thailand	PRJEB2140
ERR527362	Thailand	PRJEB2140
ERR527364	Thailand	PRJEB2140
ERR527366	Thailand	PRJEB2140
ERR527367	Thailand	PRJEB2140
ERR527368	Thailand	PRJEB2140
ERR527369	Thailand	PRJEB2140
ERR527370	Thailand	PRJEB2140
ERR527371	Thailand	PRJEB2140
ERR527372	Thailand	PRJEB2140
ERR527376	Thailand	PRJEB2140
ERR527378	Thailand	PRJEB2140
ERR527380	Thailand	PRJEB2140
ERR527381	Thailand	PRJEB2140
ERR527382	Thailand	PRJEB2140
ERR527383	Thailand	PRJEB2140
ERR527384	Thailand	PRJEB2140
ERR527385	Thailand	PRJEB2140
ERR713941	Thailand	PRJEB2140
ERR773745	Thailand	PRJEB2140
ERR773747	Thailand	PRJEB2140
SRR1568187	Peru	PRJNA240367
SRR1568183	Peru	PRJNA240369
SRR1562535	Peru	PRJNA240370
SRR1562519	Peru	PRJNA240372
SRR1568107	Peru	PRJNA240372
SRR1568113	Peru	PRJNA240372
SRR1568203	Peru	PRJNA240372
SRR1568179	Peru	PRJNA240374
SRR1568234	Peru	PRJNA240377
SRR1568182	Peru	PRJNA240399
SRR1568195	Peru	PRJNA240400
SRR1562534	Peru	PRJNA240401
SRR1568122	Peru	PRJNA240402
SRR1568211	Peru	PRJNA240403
SRR1568123	Peru	PRJNA240404
SRR1568172	Peru	PRJNA240404
SRR1568198	Peru	PRJNA240404
SRR1568199	Peru	PRJNA240404
SRR1562512	Peru	PRJNA240405
SRR1562525	Peru	PRJNA240405
SRR1568210	Peru	PRJNA240405
SRR1568226	Peru	PRJNA240405
SRR1562513	Peru	PRJNA240406
SRR1562521	Peru	PRJNA240407
SRR1568216	Peru	PRJNA240413
SRR1568165	Peru	PRJNA240505
SRR1568191	Peru	PRJNA240505
SRR1568202	Peru	PRJNA240505
SRR1568178	Peru	PRJNA240506
SRR1568166	Peru	PRJNA240507
SRR1568232	Peru	PRJNA240508
SRR1568163	Peru	PRJNA240509
SRR1562972	Peru	PRJNA240510
SRR1562614	Peru	PRJNA240511
SRR1562624	Peru	PRJNA240512
SRR1562606	Peru	PRJNA240513
SRR1562931	Peru	PRJNA240513
SRR1568175	Peru	PRJNA240513
SRR1568787	Peru	PRJNA240514
SRR1568184	Peru	PRJNA240515
SRR1564630	Peru	PRJNA240516
ERR5740745	Guyana	PRJEB44419
ERR5740746	Guyana	PRJEB44419
ERR5740747	Guyana	PRJEB44419
ERR490350	Madagascar	PRJEB2136

### Sheet: Supplementary Table 2
Supplementary Table 2: Bootstrapping results from gene diversity analysis for Duffy positive samples
Gene	Average Nucleotide Diversity	Median Nucleotide Diversity	Lower Bound CI for Pi	Upper Bound CI for Pi	Mean ThetaW	Mean Tajima's D
PVP01_0102300_dp.fa	0.00147085	0.00148658	0.00116094	0.0017505	0.00190014	-0.773728
PVP01_0202200_dp.fa	0.00135489	0.0013606	0.00111893	0.00159769	0.00183489	-0.916072
PVP01_0305300_dp.fa	0.00114913	0.00115021	0.000804104	0.00146432	0.00169488	-1.13653
PVP01_0404200_dp.fa	0.00371354	0.00374208	0.00260776	0.00472663	0.00612026	-1.38608
PVP01_0418300_dp.fa	0.000602644	0.000604965	0.000455151	0.000747844	0.00108375	-1.42797
PVP01_0418400_dp.fa	0.0166154	0.016693	0.0130991	0.0198389	0.0186143	-0.399084
PVP01_0503400_dp.fa	0.00139533	0.00140478	0.00116501	0.00160063	0.00179478	-0.613042
PVP01_0503600_dp.fa	0.0013106	0.00131826	0.000900054	0.0016817	0.00187397	-0.756838
PVP01_0503700_dp.fa	0.000813144	0.000813725	0.000665004	0.000963808	0.00152434	-1.5447
PVP01_0504200_dp.fa	0.00117622	0.0011813	0.00100305	0.00132628	0.00116063	0.0546876
PVP01_0505600_dp.fa	0.000752933	0.000750184	0.000622286	0.000877051	0.000924144	-0.297474
PVP01_0613400_dp.fa	0.000323781	0.00032107	0.000129857	0.000515915	0.0011386	-1.85436
PVP01_0623800_dp.fa	0.00246547	0.00247143	0.00217096	0.0026749	0.00196328	0.923564
PVP01_0700700_dp.fa	0.000686761	0.000690622	0.000513917	0.000845239	0.000885498	-0.502463
PVP01_0700800_dp.fa	0.000549603	0.000551866	0.000450269	0.000648865	0.000818481	-0.944685
PVP01_0701100_dp.fa	0.000987774	0.000991295	0.000841383	0.00111474	0.00131384	-0.881355
PVP01_0701200_dp.fa	0.00187502	0.0018786	0.00166755	0.00204704	0.00208611	-0.355123
PVP01_0703800_dp.fa	0.000704008	0.000707927	0.000611257	0.000789775	0.000916843	-0.77421
PVP01_0728800_dp.fa	0.000492437	0.000493298	0.000383825	0.000596156	0.00101889	-1.72279
PVP01_0728900_dp.fa	0.0182772	0.0184513	0.0145807	0.0213772	0.0199111	-0.313608
PVP01_0800700_dp.fa	0.00137368	0.00138285	0.00116809	0.00151129	0.00142226	-0.110811
PVP01_0801800_dp.fa	0.0016068	0.00161659	0.00134167	0.00179776	0.00154197	0.170703
PVP01_0802200_dp.fa	0.000389944	0.000391987	0.000331039	0.000435712	0.000347396	0.406998
PVP01_0812300_dp.fa	0.00127986	0.00129009	0.000643485	0.00187409	0.00244481	-1.63277
PVP01_0824100_dp.fa	0.00203807	0.00205302	0.00170302	0.00228574	0.00181239	0.446806
PVP01_0905200_dp.fa	0.000842303	0.000846291	0.000686908	0.000965997	0.000820723	0.114163
PVP01_0916600_dp.fa	0.000364979	0.00036617	0.000276679	0.00046251	0.000687731	-1.34969
PVP01_0934200_dp.fa	0.00442619	0.00445111	0.00381175	0.00488139	0.00350357	0.95073
PVP01_1030900_dp.fa	0.00636881	0.00636973	0.00517828	0.00743576	0.00638068	0.00377002
PVP01_1031000_dp.fa	0.0207875	0.0208183	0.015795	0.0253355	0.0242095	-0.533909
PVP01_1031100_dp.fa	0.00827956	0.00830626	0.00668176	0.0098146	0.00818117	0.0432082
PVP01_1031200_dp.fa	0.0184646	0.0183366	0.01349	0.0238826	0.034612	-1.76577
PVP01_1031300_dp.fa	0.0296887	0.029753	0.0232865	0.0360457	0.0396303	-0.949636
PVP01_1031400_dp.fa	0.0311098	0.0310161	0.0238007	0.038322	0.049183	-1.39405
PVP01_1101400_dp.fa	0.000211948	0.000210594	0.000164357	0.000258412	0.000273484	-0.371404
PVP01_1129100_dp.fa	0.00185349	0.00185369	0.00166434	0.00202535	0.00187633	-0.00512587
PVP01_1201800_dp.fa	0.00141541	0.00141701	0.00119651	0.00160018	0.00125027	0.451661
PVP01_1255000_dp.fa	0.00127122	0.00127292	0.00101694	0.00149992	0.00182681	-1.0872
PVP01_1401800_dp.fa	0.000298372	0.000300692	0.00014353	0.000457934	0.000846033	-1.70597
PVP01_1402400_dp.fa	0.00155412	0.00156479	0.00132864	0.00173197	0.00191039	-0.6525
PVP01_1446800_dp.fa	0.00146377	0.00147317	0.00124642	0.00163958	0.0016826	-0.459518
PVP01_1469800_dp.fa	0.000754201	0.000753168	0.00053104	0.000997443	0.00166625	-1.86027
PVP01_1469900_dp.fa	0.00054479	0.000549397	0.000406992	0.000672024	0.000817826	-0.944163
PVP01_1470100_dp.fa	0.000295994	0.000292004	0.000146002	0.000456082	0.000599783	-0.963969
Additional Notes
Lower and Upper Bounds are based on a 95% confidence interval for the Nucleotide Diversity
ThetaW is Watterson's statistic for molecular genetic variation based on the number of segregating sites

### Sheet: Supplementary Table 3
Supplementary Table 3: A 2X2 Fisher analysis was conducted for each amino acid substitution in genes (with known binding region) comparing the rates between Duffy positive and Duffy negative individuals.
Gene	Translation	Raw_P	Adjusted_P	Reject H0 at 0.1	Reject H0 at 0.5	Reject H0 at 0.01
DBP1	A147E	0.003276	0.0222768	Reject	Reject	Do Not Reject
DBP1	D761G	1	1	Do Not Reject	Do Not Reject	Do Not Reject
DBP1	D798G	0.106029	0.277307	Do Not Reject	Do Not Reject	Do Not Reject
DBP1	E341K	1	1	Do Not Reject	Do Not Reject	Do Not Reject
DBP1	E485K	0.230769	0.444108	Do Not Reject	Do Not Reject	Do Not Reject
DBP1	E610K	1	1	Do Not Reject	Do Not Reject	Do Not Reject
DBP1	E642K	0.487179	0.637081	Do Not Reject	Do Not Reject	Do Not Reject
DBP1	E662K	0.047124	0.200277	Do Not Reject	Do Not Reject	Do Not Reject
DBP1	G176E	0.127386	0.309366	Do Not Reject	Do Not Reject	Do Not Reject
DBP1	G340D	0.106029	0.277307	Do Not Reject	Do Not Reject	Do Not Reject
DBP1	G673R	0.020196	0.098095	Reject	Do Not Reject	Do Not Reject
DBP1	G763R	1	1	Do Not Reject	Do Not Reject	Do Not Reject
DBP1	H346R	0.235116	0.444108	Do Not Reject	Do Not Reject	Do Not Reject
DBP1	H994L	0.407484	0.629749	Do Not Reject	Do Not Reject	Do Not Reject
DBP1	I380L	0.230769	0.444108	Do Not Reject	Do Not Reject	Do Not Reject
DBP1	I459K	0.0648332	0.244925	Do Not Reject	Do Not Reject	Do Not Reject
DBP1	I921V	0.106029	0.277307	Do Not Reject	Do Not Reject	Do Not Reject
DBP1	K327E	1	1	Do Not Reject	Do Not Reject	Do Not Reject
DBP1	K342N	1	1	Do Not Reject	Do Not Reject	Do Not Reject
DBP1	K403S	0.00573567	0.0325022	Reject	Reject	Do Not Reject
DBP1	K922N	0.487179	0.637081	Do Not Reject	Do Not Reject	Do Not Reject
DBP1	N373K	0.407484	0.629749	Do Not Reject	Do Not Reject	Do Not Reject
DBP1	N895D	0.106029	0.277307	Do Not Reject	Do Not Reject	Do Not Reject
DBP1	N935D	0.487179	0.637081	Do Not Reject	Do Not Reject	Do Not Reject
DBP1	P636S	0.487179	0.637081	Do Not Reject	Do Not Reject	Do Not Reject
DBP1	Q577K	0.0012285	0.0104423	Reject	Reject	Do Not Reject
DBP1	R943H	0.66142	0.832899	Do Not Reject	Do Not Reject	Do Not Reject
DBP1	S18L	0.000145307	0.00494042	Reject	Reject	Reject
DBP1	S264R	0.00043592	0.00741064	Reject	Reject	Reject
DBP1	T175I	1	1	Do Not Reject	Do Not Reject	Do Not Reject
DBP1	V507D	0.230769	0.444108	Do Not Reject	Do Not Reject	Do Not Reject
DBP1	V875A	0.000771628	0.00874512	Reject	Reject	Reject
DBP1	W393R	0.407484	0.629749	Do Not Reject	Do Not Reject	Do Not Reject
DBP1	Y989N	0.407484	0.629749	Do Not Reject	Do Not Reject	Do Not Reject
DBP2	D149Y	0.487179	0.568376	Do Not Reject	Do Not Reject	Do Not Reject
DBP2	D269N	0.106029	0.247401	Do Not Reject	Do Not Reject	Do Not Reject
DBP2	E323K	1	1	Do Not Reject	Do Not Reject	Do Not Reject
DBP2	E342K	0.230769	0.329163	Do Not Reject	Do Not Reject	Do Not Reject
DBP2	E754K	0.047124	0.131947	Do Not Reject	Do Not Reject	Do Not Reject
DBP2	I422T	0.00043592	0.00305144	Reject	Reject	Reject
DBP2	K234N	0.235116	0.329163	Do Not Reject	Do Not Reject	Do Not Reject
DBP2	K307E	0.003276	0.015288	Reject	Reject	Do Not Reject
DBP2	K52N	0.047124	0.131947	Do Not Reject	Do Not Reject	Do Not Reject
DBP2	L626F	1	1	Do Not Reject	Do Not Reject	Do Not Reject
DBP2	L823I	0.230769	0.329163	Do Not Reject	Do Not Reject	Do Not Reject
DBP2	N312D	0.230769	0.329163	Do Not Reject	Do Not Reject	Do Not Reject
DBP2	R817G	0.00043592	0.00305144	Reject	Reject	Reject
DBP2	S590P	0.487179	0.568376	Do Not Reject	Do Not Reject	Do Not Reject
MSP1	A1044K	0.106029	0.399168	Do Not Reject	Do Not Reject	Do Not Reject
MSP1	A1224T	0.230769	0.533828	Do Not Reject	Do Not Reject	Do Not Reject
MSP1	A1277V	0.487179	0.677815	Do Not Reject	Do Not Reject	Do Not Reject
MSP1	A1475G	0.047124	0.301594	Do Not Reject	Do Not Reject	Do Not Reject
MSP1	A1478T	0.047124	0.301594	Do Not Reject	Do Not Reject	Do Not Reject
MSP1	A1501V	0.487179	0.677815	Do Not Reject	Do Not Reject	Do Not Reject
MSP1	A1505T	0.487179	0.677815	Do Not Reject	Do Not Reject	Do Not Reject
MSP1	A1508T	0.487179	0.677815	Do Not Reject	Do Not Reject	Do Not Reject
MSP1	A187T	1	1	Do Not Reject	Do Not Reject	Do Not Reject
MSP1	A208D	0.230769	0.533828	Do Not Reject	Do Not Reject	Do Not Reject
MSP1	A233G	0.487179	0.677815	Do Not Reject	Do Not Reject	Do Not Reject
MSP1	A258P	0.487179	0.677815	Do Not Reject	Do Not Reject	Do Not Reject
MSP1	A271N	0.487179	0.677815	Do Not Reject	Do Not Reject	Do Not Reject
MSP1	A297E	0.230769	0.533828	Do Not Reject	Do Not Reject	Do Not Reject
MSP1	A495E	1	1	Do Not Reject	Do Not Reject	Do Not Reject
MSP1	A503E	1	1	Do Not Reject	Do Not Reject	Do Not Reject
MSP1	A530E	1	1	Do Not Reject	Do Not Reject	Do Not Reject
MSP1	D1029E	0.106029	0.399168	Do Not Reject	Do Not Reject	Do Not Reject
MSP1	D1215N	0.106029	0.399168	Do Not Reject	Do Not Reject	Do Not Reject
MSP1	D1485A	0.487179	0.677815	Do Not Reject	Do Not Reject	Do Not Reject
MSP1	D158E	1	1	Do Not Reject	Do Not Reject	Do Not Reject
MSP1	D205E	1	1	Do Not Reject	Do Not Reject	Do Not Reject
MSP1	D226N	0.487179	0.677815	Do Not Reject	Do Not Reject	Do Not Reject
MSP1	D261A	0.487179	0.677815	Do Not Reject	Do Not Reject	Do Not Reject
MSP1	D268N	0.230769	0.533828	Do Not Reject	Do Not Reject	Do Not Reject
MSP1	D311G	0.230769	0.533828	Do Not Reject	Do Not Reject	Do Not Reject
MSP1	D329N	1	1	Do Not Reject	Do Not Reject	Do Not Reject
MSP1	D522G	1	1	Do Not Reject	Do Not Reject	Do Not Reject
MSP1	D849K	1	1	Do Not Reject	Do Not Reject	Do Not Reject
MSP1	D887E	1	1	Do Not Reject	Do Not Reject	Do Not Reject
MSP1	E1036D	0.106029	0.399168	Do Not Reject	Do Not Reject	Do Not Reject
MSP1	E1229A	0.230769	0.533828	Do Not Reject	Do Not Reject	Do Not Reject
MSP1	E1466G	0.020196	0.242352	Do Not Reject	Do Not Reject	Do Not Reject
MSP1	E1492D	0.487179	0.677815	Do Not Reject	Do Not Reject	Do Not Reject
MSP1	E1498G	0.106029	0.399168	Do Not Reject	Do Not Reject	Do Not Reject
MSP1	E1693K	0.00831601	0.133056	Do Not Reject	Do Not Reject	Do Not Reject
MSP1	E194K	0.230769	0.533828	Do Not Reject	Do Not Reject	Do Not Reject
MSP1	E290Q	0.00831601	0.133056	Do Not Reject	Do Not Reject	Do Not Reject
MSP1	E324K	0.487179	0.677815	Do Not Reject	Do Not Reject	Do Not Reject
MSP1	E342A	0.230769	0.533828	Do Not Reject	Do Not Reject	Do Not Reject
MSP1	E344Q	0.230769	0.533828	Do Not Reject	Do Not Reject	Do Not Reject
MSP1	E349D	0.230769	0.533828	Do Not Reject	Do Not Reject	Do Not Reject
MSP1	E355V	0.487179	0.677815	Do Not Reject	Do Not Reject	Do Not Reject
MSP1	E487D	1	1	Do Not Reject	Do Not Reject	Do Not Reject
MSP1	E499D	1	1	Do Not Reject	Do Not Reject	Do Not Reject
MSP1	E518G	1	1	Do Not Reject	Do Not Reject	Do Not Reject
MSP1	E523D	0.230769	0.533828	Do Not Reject	Do Not Reject	Do Not Reject
MSP1	E846K	1	1	Do Not Reject	Do Not Reject	Do Not Reject
MSP1	E863Q	1	1	Do Not Reject	Do Not Reject	Do Not Reject
MSP1	F1510S	0.487179	0.677815	Do Not Reject	Do Not Reject	Do Not Reject
MSP1	F276Y	0.230769	0.533828	Do Not Reject	Do Not Reject	Do Not Reject
MSP1	G227A	1	1	Do Not Reject	Do Not Reject	Do Not Reject
MSP1	G243A	1	1	Do Not Reject	Do Not Reject	Do Not Reject
MSP1	G251R	1	1	Do Not Reject	Do Not Reject	Do Not Reject
MSP1	G282T	0.230769	0.533828	Do Not Reject	Do Not Reject	Do Not Reject
MSP1	G453R	1	1	Do Not Reject	Do Not Reject	Do Not Reject
MSP1	H228T	0.487179	0.677815	Do Not Reject	Do Not Reject	Do Not Reject
MSP1	H266D	0.230769	0.533828	Do Not Reject	Do Not Reject	Do Not Reject
MSP1	H340Q	0.487179	0.677815	Do Not Reject	Do Not Reject	Do Not Reject
MSP1	I1005F	0.230769	0.533828	Do Not Reject	Do Not Reject	Do Not Reject
MSP1	I1480V	0.230769	0.533828	Do Not Reject	Do Not Reject	Do Not Reject
MSP1	I1497L	0.487179	0.677815	Do Not Reject	Do Not Reject	Do Not Reject
MSP1	I215T	0.106029	0.399168	Do Not Reject	Do Not Reject	Do Not Reject
MSP1	I274A	0.487179	0.677815	Do Not Reject	Do Not Reject	Do Not Reject
MSP1	I279V	0.047124	0.301594	Do Not Reject	Do Not Reject	Do Not Reject
MSP1	I357N	0.487179	0.677815	Do Not Reject	Do Not Reject	Do Not Reject
MSP1	I391V	1	1	Do Not Reject	Do Not Reject	Do Not Reject
MSP1	I454N	1	1	Do Not Reject	Do Not Reject	Do Not Reject
MSP1	I604V	0.047124	0.301594	Do Not Reject	Do Not Reject	Do Not Reject
MSP1	I648V	0.0012285	0.0898561	Reject	Do Not Reject	Do Not Reject
MSP1	I781T	0.106029	0.399168	Do Not Reject	Do Not Reject	Do Not Reject
MSP1	I943S	0.106029	0.399168	Do Not Reject	Do Not Reject	Do Not Reject
MSP1	K1040N	0.106029	0.399168	Do Not Reject	Do Not Reject	Do Not Reject
MSP1	K1214N	0.230769	0.533828	Do Not Reject	Do Not Reject	Do Not Reject
MSP1	K1221N	0.230769	0.533828	Do Not Reject	Do Not Reject	Do Not Reject
MSP1	K1232E	0.230769	0.533828	Do Not Reject	Do Not Reject	Do Not Reject
MSP1	K1450M	0.106029	0.399168	Do Not Reject	Do Not Reject	Do Not Reject
MSP1	K1507N	0.487179	0.677815	Do Not Reject	Do Not Reject	Do Not Reject
MSP1	K1509Q	0.487179	0.677815	Do Not Reject	Do Not Reject	Do Not Reject
MSP1	K201D	1	1	Do Not Reject	Do Not Reject	Do Not Reject
MSP1	K321T	1	1	Do Not Reject	Do Not Reject	Do Not Reject
MSP1	K346N	1	1	Do Not Reject	Do Not Reject	Do Not Reject
MSP1	K352S	0.487179	0.677815	Do Not Reject	Do Not Reject	Do Not Reject
MSP1	K353Q	0.487179	0.677815	Do Not Reject	Do Not Reject	Do Not Reject
MSP1	K491T	1	1	Do Not Reject	Do Not Reject	Do Not Reject
MSP1	K501Q	0.487179	0.677815	Do Not Reject	Do Not Reject	Do Not Reject
MSP1	K57Q	0.487179	0.677815	Do Not Reject	Do Not Reject	Do Not Reject
MSP1	K583I	1	1	Do Not Reject	Do Not Reject	Do Not Reject
MSP1	K844D	1	1	Do Not Reject	Do Not Reject	Do Not Reject
MSP1	K852E	1	1	Do Not Reject	Do Not Reject	Do Not Reject
MSP1	K862N	0.487179	0.677815	Do Not Reject	Do Not Reject	Do Not Reject
MSP1	K927N	0.487179	0.677815	Do Not Reject	Do Not Reject	Do Not Reject
MSP1	K937Q	0.106029	0.399168	Do Not Reject	Do Not Reject	Do Not Reject
MSP1	L1002V	0.230769	0.533828	Do Not Reject	Do Not Reject	Do Not Reject
MSP1	L1070F	0.003276	0.0898561	Reject	Do Not Reject	Do Not Reject
MSP1	L1162M	0.66142	0.913616	Do Not Reject	Do Not Reject	Do Not Reject
MSP1	L1203H	0.487179	0.677815	Do Not Reject	Do Not Reject	Do Not Reject
MSP1	L1494I	0.487179	0.677815	Do Not Reject	Do Not Reject	Do Not Reject
MSP1	L326F	1	1	Do Not Reject	Do Not Reject	Do Not Reject
MSP1	L336P	1	1	Do Not Reject	Do Not Reject	Do Not Reject
MSP1	L919I	0.047124	0.301594	Do Not Reject	Do Not Reject	Do Not Reject
MSP1	L926S	0.487179	0.677815	Do Not Reject	Do Not Reject	Do Not Reject
MSP1	M106F	0.0012285	0.0898561	Reject	Do Not Reject	Do Not Reject
MSP1	N1477K	0.047124	0.301594	Do Not Reject	Do Not Reject	Do Not Reject
MSP1	N1488K	0.047124	0.301594	Do Not Reject	Do Not Reject	Do Not Reject
MSP1	N1491D	0.106029	0.399168	Do Not Reject	Do Not Reject	Do Not Reject
MSP1	N1499S	0.487179	0.677815	Do Not Reject	Do Not Reject	Do Not Reject
MSP1	N1502T	0.487179	0.677815	Do Not Reject	Do Not Reject	Do Not Reject
MSP1	N198K	1	1	Do Not Reject	Do Not Reject	Do Not Reject
MSP1	N200S	1	1	Do Not Reject	Do Not Reject	Do Not Reject
MSP1	N207H	1	1	Do Not Reject	Do Not Reject	Do Not Reject
MSP1	N221T	0.230769	0.533828	Do Not Reject	Do Not Reject	Do Not Reject
MSP1	N270T	0.487179	0.677815	Do Not Reject	Do Not Reject	Do Not Reject
MSP1	N287S	0.487179	0.677815	Do Not Reject	Do Not Reject	Do Not Reject
MSP1	N328K	0.00831601	0.133056	Do Not Reject	Do Not Reject	Do Not Reject
MSP1	N332T	0.00831601	0.133056	Do Not Reject	Do Not Reject	Do Not Reject
MSP1	N335P	0.487179	0.677815	Do Not Reject	Do Not Reject	Do Not Reject
MSP1	N338D	0.230769	0.533828	Do Not Reject	Do Not Reject	Do Not Reject
MSP1	N481D	1	1	Do Not Reject	Do Not Reject	Do Not Reject
MSP1	N498K	0.487179	0.677815	Do Not Reject	Do Not Reject	Do Not Reject
MSP1	N519E	1	1	Do Not Reject	Do Not Reject	Do Not Reject
MSP1	N54S	0.487179	0.677815	Do Not Reject	Do Not Reject	Do Not Reject
MSP1	N859T	1	1	Do Not Reject	Do Not Reject	Do Not Reject
MSP1	N864T	0.487179	0.677815	Do Not Reject	Do Not Reject	Do Not Reject
MSP1	N914D	0.047124	0.301594	Do Not Reject	Do Not Reject	Do Not Reject
MSP1	P230G	0.230769	0.533828	Do Not Reject	Do Not Reject	Do Not Reject
MSP1	P255S	0.230769	0.533828	Do Not Reject	Do Not Reject	Do Not Reject
MSP1	P263S	0.047124	0.301594	Do Not Reject	Do Not Reject	Do Not Reject
MSP1	P331T	0.00831601	0.133056	Do Not Reject	Do Not Reject	Do Not Reject
MSP1	P938S	0.106029	0.399168	Do Not Reject	Do Not Reject	Do Not Reject
MSP1	Q1021K	0.047124	0.301594	Do Not Reject	Do Not Reject	Do Not Reject
MSP1	Q1027K	0.047124	0.301594	Do Not Reject	Do Not Reject	Do Not Reject
MSP1	Q1305K	0.487179	0.677815	Do Not Reject	Do Not Reject	Do Not Reject
MSP1	Q1479E	0.003276	0.0898561	Reject	Do Not Reject	Do Not Reject
MSP1	Q1490E	0.487179	0.677815	Do Not Reject	Do Not Reject	Do Not Reject
MSP1	Q257A	0.487179	0.677815	Do Not Reject	Do Not Reject	Do Not Reject
MSP1	Q318K	1	1	Do Not Reject	Do Not Reject	Do Not Reject
MSP1	Q727P	1	1	Do Not Reject	Do Not Reject	Do Not Reject
MSP1	Q728P	0.047124	0.301594	Do Not Reject	Do Not Reject	Do Not Reject
MSP1	Q730H	0.020196	0.242352	Do Not Reject	Do Not Reject	Do Not Reject
MSP1	Q820E	1	1	Do Not Reject	Do Not Reject	Do Not Reject
MSP1	Q850E	1	1	Do Not Reject	Do Not Reject	Do Not Reject
MSP1	Q858K	1	1	Do Not Reject	Do Not Reject	Do Not Reject
MSP1	R253I	0.230769	0.533828	Do Not Reject	Do Not Reject	Do Not Reject
MSP1	R259P	0.106029	0.399168	Do Not Reject	Do Not Reject	Do Not Reject
MSP1	S1246T	0.230769	0.533828	Do Not Reject	Do Not Reject	Do Not Reject
MSP1	S1249G	0.487179	0.677815	Do Not Reject	Do Not Reject	Do Not Reject
MSP1	S197D	0.230769	0.533828	Do Not Reject	Do Not Reject	Do Not Reject
MSP1	S204T	1	1	Do Not Reject	Do Not Reject	Do Not Reject
MSP1	S214Y	0.106029	0.399168	Do Not Reject	Do Not Reject	Do Not Reject
MSP1	S216R	0.230769	0.533828	Do Not Reject	Do Not Reject	Do Not Reject
MSP1	S219N	0.230769	0.533828	Do Not Reject	Do Not Reject	Do Not Reject
MSP1	S245G	1	1	Do Not Reject	Do Not Reject	Do Not Reject
MSP1	S254T	1	1	Do Not Reject	Do Not Reject	Do Not Reject
MSP1	S256P	0.230769	0.533828	Do Not Reject	Do Not Reject	Do Not Reject
MSP1	S262A	1	1	Do Not Reject	Do Not Reject	Do Not Reject
MSP1	S264P	0.487179	0.677815	Do Not Reject	Do Not Reject	Do Not Reject
MSP1	S345K	0.487179	0.677815	Do Not Reject	Do Not Reject	Do Not Reject
MSP1	S547T	0.003276	0.0898561	Reject	Do Not Reject	Do Not Reject
MSP1	S63N	0.106029	0.399168	Do Not Reject	Do Not Reject	Do Not Reject
MSP1	S84G	0.106029	0.399168	Do Not Reject	Do Not Reject	Do Not Reject
MSP1	S891N	0.020196	0.242352	Do Not Reject	Do Not Reject	Do Not Reject
MSP1	S928N	0.487179	0.677815	Do Not Reject	Do Not Reject	Do Not Reject
MSP1	S998D	0.487179	0.677815	Do Not Reject	Do Not Reject	Do Not Reject
MSP1	T1032I	0.106029	0.399168	Do Not Reject	Do Not Reject	Do Not Reject
MSP1	T1250A	0.487179	0.677815	Do Not Reject	Do Not Reject	Do Not Reject
MSP1	T1266G	0.487179	0.677815	Do Not Reject	Do Not Reject	Do Not Reject
MSP1	T1306A	0.487179	0.677815	Do Not Reject	Do Not Reject	Do Not Reject
MSP1	T1474D	0.047124	0.301594	Do Not Reject	Do Not Reject	Do Not Reject
MSP1	T1489K	0.230769	0.533828	Do Not Reject	Do Not Reject	Do Not Reject
MSP1	T1511I	0.487179	0.677815	Do Not Reject	Do Not Reject	Do Not Reject
MSP1	T225N	0.487179	0.677815	Do Not Reject	Do Not Reject	Do Not Reject
MSP1	T231S	1	1	Do Not Reject	Do Not Reject	Do Not Reject
MSP1	T267E	0.106029	0.399168	Do Not Reject	Do Not Reject	Do Not Reject
MSP1	T333N	0.487179	0.677815	Do Not Reject	Do Not Reject	Do Not Reject
MSP1	T459I	1	1	Do Not Reject	Do Not Reject	Do Not Reject
MSP1	T603I	0.106029	0.399168	Do Not Reject	Do Not Reject	Do Not Reject
MSP1	T812A	1	1	Do Not Reject	Do Not Reject	Do Not Reject
MSP1	T917K	0.047124	0.301594	Do Not Reject	Do Not Reject	Do Not Reject
MSP1	T985A	1	1	Do Not Reject	Do Not Reject	Do Not Reject
MSP1	V1000A	0.487179	0.677815	Do Not Reject	Do Not Reject	Do Not Reject
MSP1	V1252E	0.487179	0.677815	Do Not Reject	Do Not Reject	Do Not Reject
MSP1	V1260G	1	1	Do Not Reject	Do Not Reject	Do Not Reject
MSP1	V314A	0.230769	0.533828	Do Not Reject	Do Not Reject	Do Not Reject
MSP1	V319I	1	1	Do Not Reject	Do Not Reject	Do Not Reject
MSP1	V339E	0.106029	0.399168	Do Not Reject	Do Not Reject	Do Not Reject
MSP1	V533E	0.003276	0.0898561	Reject	Do Not Reject	Do Not Reject
MSP1	V733A	0.020196	0.242352	Do Not Reject	Do Not Reject	Do Not Reject
MSP1	V807A	1	1	Do Not Reject	Do Not Reject	Do Not Reject
MSP1	V999T	0.487179	0.677815	Do Not Reject	Do Not Reject	Do Not Reject
MSP1	Y330N	0.003276	0.0898561	Reject	Do Not Reject	Do Not Reject
MSP1	Y490F	1	1	Do Not Reject	Do Not Reject	Do Not Reject
RBP1a	A1765G	0.230769	0.333713	Do Not Reject	Do Not Reject	Do Not Reject
RBP1a	A2634T	1	1	Do Not Reject	Do Not Reject	Do Not Reject
RBP1a	A511D	0.106029	0.202838	Do Not Reject	Do Not Reject	Do Not Reject
RBP1a	D1194H	1	1	Do Not Reject	Do Not Reject	Do Not Reject
RBP1a	D304N	0.106029	0.202838	Do Not Reject	Do Not Reject	Do Not Reject
RBP1a	D401N	0.487179	0.535897	Do Not Reject	Do Not Reject	Do Not Reject
RBP1a	D519Y	0.047124	0.138231	Do Not Reject	Do Not Reject	Do Not Reject
RBP1a	D559N	0.487179	0.535897	Do Not Reject	Do Not Reject	Do Not Reject
RBP1a	E1516A	0.0648332	0.178291	Do Not Reject	Do Not Reject	Do Not Reject
RBP1a	E168K	0.0138141	0.0506519	Reject	Do Not Reject	Do Not Reject
RBP1a	E210K	0.106029	0.202838	Do Not Reject	Do Not Reject	Do Not Reject
RBP1a	E2819K	0.230769	0.333713	Do Not Reject	Do Not Reject	Do Not Reject
RBP1a	E405K	0.487179	0.535897	Do Not Reject	Do Not Reject	Do Not Reject
RBP1a	E595K	0.487179	0.535897	Do Not Reject	Do Not Reject	Do Not Reject
RBP1a	E600G	0.106029	0.202838	Do Not Reject	Do Not Reject	Do Not Reject
RBP1a	E714K	1	1	Do Not Reject	Do Not Reject	Do Not Reject
RBP1a	F1410L	0.106029	0.202838	Do Not Reject	Do Not Reject	Do Not Reject
RBP1a	H2749Y	0.020196	0.0634732	Reject	Do Not Reject	Do Not Reject
RBP1a	I2521S	0.235116	0.333713	Do Not Reject	Do Not Reject	Do Not Reject
RBP1a	I273K	0.235116	0.333713	Do Not Reject	Do Not Reject	Do Not Reject
RBP1a	I2830V	0.003276	0.016016	Reject	Reject	Do Not Reject
RBP1a	K158M	0.127386	0.233541	Do Not Reject	Do Not Reject	Do Not Reject
RBP1a	K1892I	0.230769	0.333713	Do Not Reject	Do Not Reject	Do Not Reject
RBP1a	K215Q	0.00573567	0.025237	Reject	Reject	Do Not Reject
RBP1a	K525N	0.230769	0.333713	Do Not Reject	Do Not Reject	Do Not Reject
RBP1a	L289I	0.000145307	0.00319674	Reject	Reject	Reject
RBP1a	L604S	0.487179	0.535897	Do Not Reject	Do Not Reject	Do Not Reject
RBP1a	M333V	0.020196	0.0634732	Reject	Do Not Reject	Do Not Reject
RBP1a	M552T	0.00043592	0.00383609	Reject	Reject	Reject
RBP1a	N1644K	0.003276	0.016016	Reject	Reject	Do Not Reject
RBP1a	N2322H	0.106029	0.202838	Do Not Reject	Do Not Reject	Do Not Reject
RBP1a	N2817H	0.487179	0.535897	Do Not Reject	Do Not Reject	Do Not Reject
RBP1a	N362T	0.0138141	0.0506519	Reject	Do Not Reject	Do Not Reject
RBP1a	N603D	0.0012285	0.00772201	Reject	Reject	Reject
RBP1a	P523Q	0.0012285	0.00772201	Reject	Reject	Reject
RBP1a	Q203K	0.66142	0.709816	Do Not Reject	Do Not Reject	Do Not Reject
RBP1a	Q562K	0.487179	0.535897	Do Not Reject	Do Not Reject	Do Not Reject
RBP1a	R1733G	0.487179	0.535897	Do Not Reject	Do Not Reject	Do Not Reject
RBP1a	R2808K	0.230769	0.333713	Do Not Reject	Do Not Reject	Do Not Reject
RBP1a	R561G	0.00043592	0.00383609	Reject	Reject	Reject
RBP1a	S249R	0.00043592	0.00383609	Reject	Reject	Reject
RBP1a	V1794M	0.487179	0.535897	Do Not Reject	Do Not Reject	Do Not Reject
RBP1a	V2255M	0.106029	0.202838	Do Not Reject	Do Not Reject	Do Not Reject
RBP1a	V391A	0.000145307	0.00319674	Reject	Reject	Reject
RBP1b	A2080S	0.487179	0.630468	Do Not Reject	Do Not Reject	Do Not Reject
RBP1b	C152Y	0.0012285	0.027027	Reject	Reject	Do Not Reject
RBP1b	D2197E	0.047124	0.345576	Do Not Reject	Do Not Reject	Do Not Reject
RBP1b	D892N	1	1	Do Not Reject	Do Not Reject	Do Not Reject
RBP1b	E248D	0.106029	0.467082	Do Not Reject	Do Not Reject	Do Not Reject
RBP1b	E344K	0.487179	0.630468	Do Not Reject	Do Not Reject	Do Not Reject
RBP1b	E517K	0.487179	0.630468	Do Not Reject	Do Not Reject	Do Not Reject
RBP1b	F2847Y	1	1	Do Not Reject	Do Not Reject	Do Not Reject
RBP1b	G968S	0.487179	0.630468	Do Not Reject	Do Not Reject	Do Not Reject
RBP1b	H29Y	0.487179	0.630468	Do Not Reject	Do Not Reject	Do Not Reject
RBP1b	K2473R	0.66142	0.808402	Do Not Reject	Do Not Reject	Do Not Reject
RBP1b	K624N	0.487179	0.630468	Do Not Reject	Do Not Reject	Do Not Reject
RBP1b	L1358Q	0.487179	0.630468	Do Not Reject	Do Not Reject	Do Not Reject
RBP1b	L2853S	0.127386	0.467082	Do Not Reject	Do Not Reject	Do Not Reject
RBP1b	N1992K	0.230769	0.564103	Do Not Reject	Do Not Reject	Do Not Reject
RBP1b	S497P	0.230769	0.564103	Do Not Reject	Do Not Reject	Do Not Reject
RBP1b	T2098I	1	1	Do Not Reject	Do Not Reject	Do Not Reject
RBP1b	T2842I	0.00831601	0.0914761	Reject	Do Not Reject	Do Not Reject
RBP1b	V1262F	0.230769	0.564103	Do Not Reject	Do Not Reject	Do Not Reject
RBP1b	W8R	0.487179	0.630468	Do Not Reject	Do Not Reject	Do Not Reject
RBP1b	Y1162C	1	1	Do Not Reject	Do Not Reject	Do Not Reject
RBP1b	Y2851N	0.127386	0.467082	Do Not Reject	Do Not Reject	Do Not Reject
RBP2a	A1997V	1	1	Do Not Reject	Do Not Reject	Do Not Reject
RBP2a	A2370E	0.487179	0.587975	Do Not Reject	Do Not Reject	Do Not Reject
RBP2a	A2487V	0.00831601	0.029106	Reject	Reject	Do Not Reject
RBP2a	D307V	0.047124	0.0970201	Reject	Do Not Reject	Do Not Reject
RBP2a	D616N	0.047124	0.0970201	Reject	Do Not Reject	Do Not Reject
RBP2a	E1482K	0.106029	0.206168	Do Not Reject	Do Not Reject	Do Not Reject
RBP2a	E2185Q	0.0309503	0.0833277	Reject	Do Not Reject	Do Not Reject
RBP2a	E305K	1	1	Do Not Reject	Do Not Reject	Do Not Reject
RBP2a	E439G	0.00219964	0.0153975	Reject	Reject	Do Not Reject
RBP2a	G2366D	0.047124	0.0970201	Reject	Do Not Reject	Do Not Reject
RBP2a	I1072K	0.0309503	0.0833277	Reject	Do Not Reject	Do Not Reject
RBP2a	I1603T	0.003276	0.01638	Reject	Reject	Do Not Reject
RBP2a	I2071M	0.407484	0.548537	Do Not Reject	Do Not Reject	Do Not Reject
RBP2a	I2325R	0.00043592	0.0076286	Reject	Reject	Reject
RBP2a	K1746N	0.230769	0.351171	Do Not Reject	Do Not Reject	Do Not Reject
RBP2a	K2181E	0.407484	0.548537	Do Not Reject	Do Not Reject	Do Not Reject
RBP2a	K278E	1	1	Do Not Reject	Do Not Reject	Do Not Reject
RBP2a	K290E	0.230769	0.351171	Do Not Reject	Do Not Reject	Do Not Reject
RBP2a	K574T	0.003276	0.01638	Reject	Reject	Do Not Reject
RBP2a	M2268K	0.00831601	0.029106	Reject	Reject	Do Not Reject
RBP2a	M512K	1.29e-05	0.000450952	Reject	Reject	Reject
RBP2a	N2406Y	0.00831601	0.029106	Reject	Reject	Do Not Reject
RBP2a	N286K	0.66142	0.771656	Do Not Reject	Do Not Reject	Do Not Reject
RBP2a	N541S	0.020196	0.0642601	Reject	Do Not Reject	Do Not Reject
RBP2a	N558D	0.230769	0.351171	Do Not Reject	Do Not Reject	Do Not Reject
RBP2a	N579D	0.230769	0.351171	Do Not Reject	Do Not Reject	Do Not Reject
RBP2a	Q401K	1	1	Do Not Reject	Do Not Reject	Do Not Reject
RBP2a	R220S	0.0012285	0.0107494	Reject	Reject	Do Not Reject
RBP2a	R2458G	0.487179	0.587975	Do Not Reject	Do Not Reject	Do Not Reject
RBP2a	R933E	0.0012285	0.0107494	Reject	Reject	Do Not Reject
RBP2a	S2238A	0.487179	0.587975	Do Not Reject	Do Not Reject	Do Not Reject
RBP2a	S400P	1	1	Do Not Reject	Do Not Reject	Do Not Reject
RBP2a	T612A	0.047124	0.0970201	Reject	Do Not Reject	Do Not Reject
RBP2a	V1618L	0.407484	0.548537	Do Not Reject	Do Not Reject	Do Not Reject
RBP2a	Y2198H	0.230769	0.351171	Do Not Reject	Do Not Reject	Do Not Reject
TRAG38	Q201P	0.0648332	0.0648332	Reject	Do Not Reject	Do Not Reject
TRAG38	V271E	0.0648332	0.0648332	Reject	Do Not Reject	Do Not Reject
